# GT61 β-1,2-xylosyltransferases define a conserved xylan modification in gymnosperm and Arabidopsis primary cell walls

**DOI:** 10.1101/2025.08.06.668652

**Authors:** Henry Temple, Yoshihisa Yoshimi, Katharine Davis, Theodora Tryfona, Aleksandra Liszka, Henry Yates, James Andrew London, Alberto Echevarría-Poza, Joel Wurman-Rodrick, Li Yu, Glenn Thorlby, Nikolaj Spodsberg, Kyrin R Hanning, Christina Fleischmann, Xiaolan Yu, Katherine Stott, Kristian B. R. M. Krogh, Mathias Soreiul, Nadine Anders, Paul Dupree

## Abstract

Plant primary and secondary cell walls differ in molecular composition, structure, and mechanical properties. While secondary wall xylan has been extensively characterised, the structure of xylan in primary walls remains less well understood, particularly in gymnosperms. Here, we identify a previously uncharacterised β-1,2-linked xylosyl side chain in conifer and *Arabidopsis thaliana* xylan. Using enzymatic fingerprinting, NMR, and mass spectrometry, we show that this structure is positioned two xylose residues away from glucuronic acid substitutions, forming an evenly patterned substituted xylan. This spacing pattern is consistent with xylan–cellulose interaction, suggesting a structural role in primary wall architecture.

This modification, found in primary wall-rich tissues of diverse conifer species, including needles and pro-embryogenic mass (PEM), is also present in Arabidopsis callus. We demonstrate that conifer Group III GT61 glycosyltransferases introduce this modification with consistent positional specificity. In Arabidopsis, three closely related GT61 enzymes act redundantly to generate the same structure, and their combined loss results in its complete absence. These findings uncover a conserved primary wall xylan modification in seed plants and define the GT61 enzymes responsible for its biosynthesis, opening new avenues to explore how xylan structure contributes to primary wall function.

**Significance Statement:** Xylan structure is well characterised in secondary walls, but its primary wall counterpart remains poorly understood. We identified a conserved β-1,2-xylosyl modification on xylan in the primary walls of conifers and Arabidopsis. This side chain is positioned at a defined position from a glucuronic acid substitution and is introduced by GT61 glycosyltransferases that cluster in one phylogenetic subclade. Our findings revealed a previously unrecognised xylan structural pattern and the biosynthetic enzymes responsible for its addition. This work expands the current understanding of primary wall architecture across seed plants.
