## Supplemental Table1 for "GT61 β-1,2-xylosyltransferases define a conserved xylan modification in gymnosperm and Arabidopsis primary cell walls"

### Sheet: Assignments_New
	Residue	Atom	Position
			1	2	3	4	5	5	Me [4]
	T-b-D-Xylose (A)	1H	4.47527	3.27154	3.44408	3.63448	3.31335	3.97981	---
		13C	103.424	74.3262	77.1016	70.7089	66.6782	66.6766	---
	2,4-b-D-Xylose (B)	1H	4.63725	3.44944	3.63467	3.81484	3.39065	4.11831	---
		13C	102.883	77.9187	73.8438	78.2728	64.3784	64.3518	---
	4-b-D-Xylose (C)	1H	4.48083	3.29825	3.58533	3.79445	3.44854	4.15603	---
		13C	103.212	74.1636	75.1097	77.6287	64.317	64.3342	---
	2,4-b-D-Xylose (D)	1H	4.64634	3.54085	3.78669	3.82922	3.43988	4.13805	---
		13C	101.597	81.8408	74.6067	77.784	63.9967	63.9967	---
	4-b-D-Xylose (E)	1H	4.47696	3.28768	3.5691	3.78472	3.43224	4.14554	---
		13C	103.31	74.2395	75.3115	77.7807	64.3133	64.3359	---
	4-b-D-Xylose (Fa)	1H	5.19504	---	---	---	---	---	---
		13C	93.4895	---	---	---	---	---	---
	4-b-D-Xylose (Fb)	1H	4.59514	3.26351	3.59112	3.76623	3.37974	4.073	---
		13C	97.9522	75.4752	75.7516	77.9586	64.4142	64.4889	---
	T-a-D-Glucuronic Acid (G)	1H	5.29916	3.58689	3.77333	3.23234	4.34799		3.47744
		13C	98.9991	72.7434	73.7034	83.9253	73.6202		61.3606
	Glucuronic Acid (G')	1H	---	3.55966	3.73912	3.29923	---	---	3.49355
		13C	---	72.9403	74.4934	83.6268	---	---	61.4561
	T-b-D-Xylose (H)	1H	4.65527	3.31632	3.46817	3.65285	3.3362	4.00507	---
		13C	105.219	75.1602	76.9371	70.7655	66.677	66.64	---
	Free Xylose (I)	1H	4.54877	3.37596	3.57164	3.72039	---	---	---
		13C	104.05	74.4979	76.5188	77.6035	---	---	---
	Free Arabinose (J)	1H	5.10421	4.14498	4.02136	4.22648	3.81434	3.90342	---
		13C	108.977	82.3455	78.2023	83.8316	68.313	68.3322	---
	Free Arabinose (K)	1H	5.48586	4.16859	4.00003	4.16345	3.7282	3.85582	---
		13C	108.924	82.8624	77.3754	85.2443	62.7103	62.6558	---
	Free Arabinose (L)	1H	5.24872	4.19784	3.96451	4.09587	---	---	---
		13C	110.836	82.8039	78.0558	85.4607	---	---	---
