## Supplemental Table 2 for "GT61 β-1,2-xylosyltransferases define a conserved xylan modification in gymnosperm and Arabidopsis primary cell walls"

### Sheet: Sheet1
	Supplementary Table 2: List of primers used in this study:
	ddPCR Primers
	Gene		Primer sequence 5'-3'
	PrGT61-IA	For	ACAGTCTGTGAATCGTAGAGG
		Rev	GATCAACATCCGCTTCAAGC
	PrGT61-IB	For	AAAGGGTGGGAGGAAACGAA
		Rev	TGAGGTCCAGTGCTTTGATG
	PrGT61-IIA	For	GTTGGATTGGCTGAGCAACT
		Rev	CATGGCTCGAATTCAGAAGC
	PrGT61-IIB	For	TGAGCTGAAGGCAACATACA
		Rev	AGTGCTTGGACGCATAAAGA
	PrGT61-IIIA	For	TCCATAAACAGGCAGGGATG
		Rev	CACTGACAAGCCGCTTCTTT
	PrGT61-IIIB	For	AGTGATGCTGAACCAGAAGG
	RT-PCR
	Gene		Primer sequence 5'-3'
	At2g41640	For	CGTTTCGCAGAGAAATCG
		Rev	CTGCGAAACGACATCTCC
	GAPDH	For	CTAGCAGCACTGGTGCCGCC
		Rev	TGCAATCCCAGCCTTGGCATCG
	CRISPR-Cas9 guide design following Lawreson et al., 2015)		Primer sequence 5'-3'
	At3g57380_gRNA	For	TGTGGTCTCAATTGTGTCTTTGAGTACACACCGCGTTTTAGAGCTAGAAATAGCAAG
		Rev	TGTGGTCTCAAGCGTAATGCCAACTTTGTAC
	At3g57380_CRISPR-Cas9 mutagenesis screening	For	GATGTAAGAGAAAGCACCATACCCC
		Rev	CTTCTGTTTGGCTGTCTTTGAGTAC
